# A comparative analysis of acellular versus red cell based subnormothermic machine perfusion in human kidney transplantation

**DOI:** 10.64898/2026.01.06.697890

**Authors:** HVM Spiers, ML Nicholson, S Deffrennes, S MacMillan, AL Paterson, M Larraz, I Mohorianu, V Kosmoliaptsis, SA Hosgood

**Affiliations:** Department of Transplantation, Addenbrooke’s Hospital, Cambridge, UK; Department of Surgery, University of Cambridge, Cambridge, UK; NIHR Blood and Transplant Research Unit in Organ Donation and Transplantation at the University of Cambridge, Cambridge, UK; Department of Development and Regeneration, Katholieke Universiteit Leuven, Leuven, Belgium; Department of Nephrology, Dialysis and Renal Transplantation, University Hospitals Leuven, Leuven, Belgium; Department of Histopathology, Addenbrooke’s Hospital, Cambridge, UK; Cambridge Stem Cell Institute, University of Cambridge, UK; Institute of Metabolic Sciences, University of Cambridge, UK

**Keywords:** Normothermic machine perfusion, subnormothermic machine perfusion, acellular perfusate, RNAseq

## Abstract

Normothermic machine perfusion (NMP) typically uses red blood cell (RBC)-based perfusates, with associated challenges, including free haem-driven ferroptotic tubular injury. Acellular perfusates avoid these risks. Subnormothermic machine perfusion (SMP, 32°C) may reduce metabolic demands while preserving organ viability, but the effect of perfusate type under these conditions remains unclear. In a paired experimental design, kidneys from eight deceased donors were randomized 1:1 to 6 hours of SMP with RBC-based (RBC-SMP) or acellular perfusate (SNAP), followed by 4 hours of RBC-based NMP (37°C) to simulate reperfusion. Upregulation of transcriptomic ischaemia-reperfusion injury (IRI) related pathways and downregulation of oxidative phosphorylation at 6 hours SMP and 4 hours reperfusion were similar between RBC-SMP and SNAP kidneys. No differences were observed between groups in transcriptional profiles, metabolic pathway scores, urinary tubular injury biomarker concentrations, or histology. We integrated publicly available NMP transcriptomic data for comparison, demonstrating that compared to 6 hours RBC-NMP at 37°C, both SMP groups showed equivalent pro-inflammatory pathway activation and oxidative phosphorylation depletion. Thus, we provide evidence that SNAP maintains kidneys with equivalent transcriptional and urinary tubular injury biomarker profiles to RBC-SMP. These findings support the feasibility of SNAP for clinical translation in future studies.
