## Supplementary Tables for "A comparative analysis of acellular versus red cell based subnormothermic machine perfusion in human kidney transplantation"

### Sheet: Supplementary Table 1
Pair Number	Donor Age	Donor Sex	BMI	DBD/DCD	CIT	Cause of death	Ethnicity	Acute Tubular Injury Grade	Pre-retrieval Cr	Kidney weight (g)
RBC Perfusion
Pair 1	60s	Male	24.77	DCD	1776	Hypoxic brain damage	White	Low	46	200
Pair 2	40s	Male	26.87	DBD	1693	Hypoxic brain damage	White	Low	69	230
Pair 3	70s	Male	32.87	DBD	1339	Intracranial thrombosis	White	Low	109	280
Pair 4	70s	Female	22.76	DBD	2048	Intracranial thrombosis	White	High	57	190
Pair 5	50s	Female	26.56	DBD	1774	Hypoxic brain damage	White	High	109	114
Pair 6	60s	Male	24.51	DCD	804	Intracranial haemorrhage	White	Low	65	320
Pair 7	70s	Female	23.27	DBD	1068	Intracranial haemorrhage	White	High	45	150
Acellular Perfusion
Pair 1	60s	Male	24.77	DCD	1776	Hypoxic brain damage	White	Low	46	190
Pair 2	40s	Male	26.87	DBD	1693	Hypoxic brain damage	White	-	69	180
Pair 3	70s	Male	32.87	DBD	1334	Intracranial thrombosis	White	High	109	230
Pair 4	70s	Female	22.76	DBD	2048	Intracranial thrombosis	White	High	57	210
Pair 5	50s	Female	26.56	DBD	1774	Hypoxic brain damage	White	High	109	104
Pair 6	60s	Male	24.51	DCD	807	Intracranial haemorrhage	White	Low	65	292
Pair 7	70s	Female	23.27	DBD	1068	Intracranial haemorrhage	White	High	45	150

### Sheet: Supplementary Table 2
	Spiers et al Pre Vs 6h SNAP Gene Set Enrichment against the Hallmarks datasaet
	NAME	GS<br> follow link to MSigDB	GS DETAILS	SIZE	ES	NES	NOM p-val	FDR q-val	FWER p-val	RANK AT MAX	LEADING EDGE
	HALLMARK_TNFA_SIGNALING_VIA_NFKB	HALLMARK_TNFA_SIGNALING_VIA_NFKB	Details ...	195	0.678376	10.8789	0	0	0	2923	tags=84%, list=17%, signal=100%
	HALLMARK_INFLAMMATORY_RESPONSE	HALLMARK_INFLAMMATORY_RESPONSE	Details ...	168	0.423639	6.36901	0	0	0	4548	tags=68%, list=26%, signal=92%
	HALLMARK_MTORC1_SIGNALING	HALLMARK_MTORC1_SIGNALING	Details ...	194	0.292932	4.74741	0	0	0	5114	tags=59%, list=30%, signal=83%
	HALLMARK_MYC_TARGETS_V1	HALLMARK_MYC_TARGETS_V1	Details ...	197	0.271759	4.43876	0	0	0	9764	tags=84%, list=57%, signal=192%
	HALLMARK_INTERFERON_GAMMA_RESPONSE	HALLMARK_INTERFERON_GAMMA_RESPONSE	Details ...	185	0.264919	4.21824	0	0	0	3851	tags=49%, list=22%, signal=62%
	HALLMARK_HYPOXIA	HALLMARK_HYPOXIA	Details ...	181	0.257891	4.08748	0	0	0	4059	tags=49%, list=24%, signal=64%
	HALLMARK_IL6_JAK_STAT3_SIGNALING	HALLMARK_IL6_JAK_STAT3_SIGNALING	Details ...	76	0.390246	4.06715	0	0	0	2590	tags=54%, list=15%, signal=63%
	HALLMARK_ALLOGRAFT_REJECTION	HALLMARK_ALLOGRAFT_REJECTION	Details ...	149	0.267551	3.83173	0	0	0	4547	tags=53%, list=26%, signal=72%
	HALLMARK_UNFOLDED_PROTEIN_RESPONSE	HALLMARK_UNFOLDED_PROTEIN_RESPONSE	Details ...	112	0.305448	3.7395	0	0	0	6131	tags=66%, list=36%, signal=102%
	HALLMARK_IL2_STAT5_SIGNALING	HALLMARK_IL2_STAT5_SIGNALING	Details ...	179	0.224965	3.48865	0	0	0	9027	tags=75%, list=53%, signal=156%
	HALLMARK_ANDROGEN_RESPONSE	HALLMARK_ANDROGEN_RESPONSE	Details ...	97	0.284862	3.33731	0	0	0	2923	tags=45%, list=17%, signal=54%
	HALLMARK_P53_PATHWAY	HALLMARK_P53_PATHWAY	Details ...	190	0.199965	3.25723	0	0	0	1754	tags=30%, list=10%, signal=33%
	HALLMARK_ESTROGEN_RESPONSE_EARLY	HALLMARK_ESTROGEN_RESPONSE_EARLY	Details ...	179	0.2006	3.20328	0	0	0	2441	tags=34%, list=14%, signal=39%
	HALLMARK_APOPTOSIS	HALLMARK_APOPTOSIS	Details ...	152	0.219747	3.16367	0	0	0	2923	tags=39%, list=17%, signal=46%
	HALLMARK_KRAS_SIGNALING_UP	HALLMARK_KRAS_SIGNALING_UP	Details ...	176	0.202223	3.11592	0	0	0	6706	tags=59%, list=39%, signal=96%
	HALLMARK_COMPLEMENT	HALLMARK_COMPLEMENT	Details ...	174	0.202025	3.10574	0	0	0	10574	tags=82%, list=62%, signal=210%
	HALLMARK_MYC_TARGETS_V2	HALLMARK_MYC_TARGETS_V2	Details ...	56	0.342471	3.00411	0	0	0	8852	tags=86%, list=52%, signal=176%
	HALLMARK_UV_RESPONSE_UP	HALLMARK_UV_RESPONSE_UP	Details ...	142	0.207871	2.87544	0	0	0	4680	tags=48%, list=27%, signal=65%
	HALLMARK_CHOLESTEROL_HOMEOSTASIS	HALLMARK_CHOLESTEROL_HOMEOSTASIS	Details ...	71	0.271507	2.70157	0	0.000139275	0.002	4061	tags=51%, list=24%, signal=66%
	HALLMARK_EPITHELIAL_MESENCHYMAL_TRANSITION	HALLMARK_EPITHELIAL_MESENCHYMAL_TRANSITION	Details ...	190	0.150542	2.41643	0	0.000456739	0.006	5032	tags=44%, list=29%, signal=62%
	HALLMARK_TGF_BETA_SIGNALING	HALLMARK_TGF_BETA_SIGNALING		52	0.25557	2.15198	0	0.00322079	0.045	5528	tags=58%, list=32%, signal=85%
	HALLMARK_UV_RESPONSE_DN	HALLMARK_UV_RESPONSE_DN		139	0.146738	2.0648	0.00391389	0.00558642	0.081	2934	tags=32%, list=17%, signal=38%
	HALLMARK_INTERFERON_ALPHA_RESPONSE	HALLMARK_INTERFERON_ALPHA_RESPONSE		93	0.167679	1.89032	0.01341	0.0145995	0.2	3227	tags=35%, list=19%, signal=43%
	HALLMARK_G2M_CHECKPOINT	HALLMARK_G2M_CHECKPOINT		168	0.119214	1.79251	0.0118343	0.0243425	0.319	4205	tags=36%, list=24%, signal=48%
	HALLMARK_ESTROGEN_RESPONSE_LATE	HALLMARK_ESTROGEN_RESPONSE_LATE		171	0.108328	1.6539	0.0285132	0.0470267	0.552	5084	tags=40%, list=30%, signal=57%
	HALLMARK_PI3K_AKT_MTOR_SIGNALING	HALLMARK_PI3K_AKT_MTOR_SIGNALING		95	0.139738	1.59714	0.0320641	0.0586616	0.65	2492	tags=28%, list=15%, signal=33%
	HALLMARK_GLYCOLYSIS	HALLMARK_GLYCOLYSIS		178	0.0957887	1.50293	0.0638298	0.0900238	0.81	2904	tags=26%, list=17%, signal=31%
	HALLMARK_REACTIVE_OXYGEN_SPECIES_PATHWAY	HALLMARK_REACTIVE_OXYGEN_SPECIES_PATHWAY		47	0.165171	1.35308	0.112621	0.166938	0.962	12875	tags=91%, list=75%, signal=365%
	HALLMARK_COAGULATION	HALLMARK_COAGULATION		116	0.0951512	1.17621	0.232514	0.318176	1	10658	tags=72%, list=62%, signal=187%
	HALLMARK_ANGIOGENESIS	HALLMARK_ANGIOGENESIS		33	0.162426	1.10125	0.334034	0.397253	1	12300	tags=88%, list=72%, signal=310%
	HALLMARK_PROTEIN_SECRETION	HALLMARK_PROTEIN_SECRETION		95	0.0927351	1.05655	0.38664	0.444615	1	12870	tags=84%, list=75%, signal=335%
	HALLMARK_HEDGEHOG_SIGNALING	HALLMARK_HEDGEHOG_SIGNALING		31	0.150828	0.99824	0.434442	0.512876	1	4059	tags=39%, list=24%, signal=51%
	HALLMARK_APICAL_JUNCTION	HALLMARK_APICAL_JUNCTION		168	0.0635836	0.95881	0.491968	0.552537	1	3618	tags=27%, list=21%, signal=34%
	HALLMARK_MITOTIC_SPINDLE	HALLMARK_MITOTIC_SPINDLE		185	0.0599787	0.919507	0.562887	0.595549	1	5939	tags=41%, list=35%, signal=61%
	HALLMARK_SPERMATOGENESIS	HALLMARK_SPERMATOGENESIS		69	0.0812205	0.791046	0.752599	0.771869	1	13287	tags=86%, list=77%, signal=377%
	HALLMARK_DNA_REPAIR	HALLMARK_DNA_REPAIR		144	0.0558706	0.770172	0.773333	0.780489	1	13709	tags=85%, list=80%, signal=421%
	HALLMARK_NOTCH_SIGNALING	HALLMARK_NOTCH_SIGNALING		31	0.103142	0.698959	0.855234	0.851857	1	4876	tags=39%, list=28%, signal=54%
	HALLMARK_OXIDATIVE_PHOSPHORYLATION	HALLMARK_OXIDATIVE_PHOSPHORYLATION	Details ...	197	-0.196814	-3.23643	0	0	0	11996	tags=89%, list=70%, signal=293%
	HALLMARK_FATTY_ACID_METABOLISM	HALLMARK_FATTY_ACID_METABOLISM	Details ...	147	-0.211282	-2.98379	0	0	0	7498	tags=65%, list=44%, signal=114%
	HALLMARK_KRAS_SIGNALING_DN	HALLMARK_KRAS_SIGNALING_DN	Details ...	96	-0.212688	-2.43803	0	0.00152923	0.008	5668	tags=54%, list=33%, signal=80%
	HALLMARK_BILE_ACID_METABOLISM	HALLMARK_BILE_ACID_METABOLISM	Details ...	94	-0.17484	-2.0042	0.00785855	0.0163458	0.12	9433	tags=72%, list=55%, signal=160%
	HALLMARK_MYOGENESIS	HALLMARK_MYOGENESIS	Details ...	148	-0.128342	-1.83497	0.012939	0.0346364	0.287	6979	tags=53%, list=41%, signal=89%
	HALLMARK_ADIPOGENESIS	HALLMARK_ADIPOGENESIS	Details ...	191	-0.115884	-1.82619	0.0212766	0.0300235	0.298	9986	tags=70%, list=58%, signal=165%
	HALLMARK_WNT_BETA_CATENIN_SIGNALING	HALLMARK_WNT_BETA_CATENIN_SIGNALING	Details ...	37	-0.141624	-1.03542	0.403475	0.737824	1	3606	tags=35%, list=21%, signal=44%
	HALLMARK_XENOBIOTIC_METABOLISM	HALLMARK_XENOBIOTIC_METABOLISM	Details ...	173	-0.0667769	-1.01524	0.418146	0.684	1	7498	tags=50%, list=44%, signal=88%
	HALLMARK_PANCREAS_BETA_CELLS	HALLMARK_PANCREAS_BETA_CELLS	Details ...	21	-0.183515	-0.994611	0.435514	0.645487	1	14019	tags=100%, list=82%, signal=545%
	HALLMARK_PEROXISOME	HALLMARK_PEROXISOME	Details ...	96	-0.0843904	-0.9563	0.497175	0.643192	1	11970	tags=78%, list=70%, signal=257%
	HALLMARK_HEME_METABOLISM	HALLMARK_HEME_METABOLISM	Details ...	171	-0.0535625	-0.815493	0.702448	0.818396	1	7723	tags=50%, list=45%, signal=91%
	HALLMARK_E2F_TARGETS	HALLMARK_E2F_TARGETS	Details ...	170	-0.0497414	-0.751666	0.771266	0.845102	1	4002	tags=28%, list=23%, signal=36%
	HALLMARK_APICAL_SURFACE	HALLMARK_APICAL_SURFACE	Details ...	40	-0.101583	-0.745914	0.790984	0.787544	1	4698	tags=38%, list=27%, signal=52%
	Spiers et al Pre Vs 6h RBC-SMP Gene Set Enrichment against the Hallmarks datasaet
	NAME	GS<br> follow link to MSigDB	GS DETAILS	SIZE	ES	NES	NOM p-val	FDR q-val	FWER p-val	RANK AT MAX	LEADING EDGE
	HALLMARK_TNFA_SIGNALING_VIA_NFKB	HALLMARK_TNFA_SIGNALING_VIA_NFKB	Details ...	197	0.647829	10.4924	0	0	0	2825	tags=80%, list=16%, signal=95%
	HALLMARK_INFLAMMATORY_RESPONSE	HALLMARK_INFLAMMATORY_RESPONSE	Details ...	173	0.401136	6.18153	0	0	0	3872	tags=62%, list=22%, signal=79%
	HALLMARK_MYC_TARGETS_V1	HALLMARK_MYC_TARGETS_V1	Details ...	197	0.255251	4.13606	0	0	0	7752	tags=70%, list=44%, signal=123%
	HALLMARK_ALLOGRAFT_REJECTION	HALLMARK_ALLOGRAFT_REJECTION	Details ...	153	0.280132	4.03859	0	0	0	4404	tags=53%, list=25%, signal=70%
	HALLMARK_MTORC1_SIGNALING	HALLMARK_MTORC1_SIGNALING	Details ...	195	0.253132	3.94959	0	0	0	3785	tags=47%, list=22%, signal=59%
	HALLMARK_IL6_JAK_STAT3_SIGNALING	HALLMARK_IL6_JAK_STAT3_SIGNALING	Details ...	79	0.375821	3.92843	0	0	0	4306	tags=62%, list=25%, signal=82%
	HALLMARK_INTERFERON_GAMMA_RESPONSE	HALLMARK_INTERFERON_GAMMA_RESPONSE	Details ...	188	0.24498	3.85922	0	0	0	8417	tags=72%, list=48%, signal=138%
	HALLMARK_MYC_TARGETS_V2	HALLMARK_MYC_TARGETS_V2	Details ...	56	0.410269	3.54208	0	0	0	4717	tags=68%, list=27%, signal=93%
	HALLMARK_HYPOXIA	HALLMARK_HYPOXIA	Details ...	182	0.224606	3.45508	0	0	0	2263	tags=35%, list=13%, signal=40%
	HALLMARK_APOPTOSIS	HALLMARK_APOPTOSIS	Details ...	153	0.231075	3.43836	0	0	0	2510	tags=37%, list=14%, signal=43%
	HALLMARK_UNFOLDED_PROTEIN_RESPONSE	HALLMARK_UNFOLDED_PROTEIN_RESPONSE	Details ...	112	0.278812	3.42999	0	0	0	4682	tags=54%, list=27%, signal=74%
	HALLMARK_P53_PATHWAY	HALLMARK_P53_PATHWAY	Details ...	191	0.214956	3.35338	0	0	0	4799	tags=49%, list=27%, signal=66%
	HALLMARK_IL2_STAT5_SIGNALING	HALLMARK_IL2_STAT5_SIGNALING	Details ...	181	0.202566	3.23175	0	0	0	4322	tags=45%, list=25%, signal=59%
	HALLMARK_UV_RESPONSE_UP	HALLMARK_UV_RESPONSE_UP	Details ...	143	0.181624	2.48145	0	9.06593e-05	0.001	3210	tags=36%, list=18%, signal=44%
	HALLMARK_EPITHELIAL_MESENCHYMAL_TRANSITION	HALLMARK_EPITHELIAL_MESENCHYMAL_TRANSITION	Details ...	190	0.153256	2.43187	0	0.000571293	0.007	10885	tags=77%, list=62%, signal=202%
	HALLMARK_KRAS_SIGNALING_UP	HALLMARK_KRAS_SIGNALING_UP	Details ...	178	0.160605	2.42919	0	0.000535587	0.007	1936	tags=27%, list=11%, signal=30%
	HALLMARK_ESTROGEN_RESPONSE_EARLY	HALLMARK_ESTROGEN_RESPONSE_EARLY	Details ...	181	0.150367	2.28954	0	0.00114136	0.016	2809	tags=31%, list=16%, signal=36%
	HALLMARK_CHOLESTEROL_HOMEOSTASIS	HALLMARK_CHOLESTEROL_HOMEOSTASIS	Details ...	71	0.200788	2.01462	0.00202429	0.00848092	0.109	4633	tags=46%, list=26%, signal=63%
	HALLMARK_G2M_CHECKPOINT	HALLMARK_G2M_CHECKPOINT	Details ...	168	0.135551	2.00804	0.00813008	0.00826843	0.112	2337	tags=27%, list=13%, signal=31%
	HALLMARK_COMPLEMENT	HALLMARK_COMPLEMENT	Details ...	174	0.129624	2.00478	0.00213675	0.00809452	0.116	2480	tags=27%, list=14%, signal=31%
	HALLMARK_ANDROGEN_RESPONSE	HALLMARK_ANDROGEN_RESPONSE		97	0.162101	1.85481	0.0176125	0.0187737	0.253	4755	tags=43%, list=27%, signal=59%
	HALLMARK_DNA_REPAIR	HALLMARK_DNA_REPAIR		144	0.132471	1.84741	0.0118812	0.0185716	0.261	9609	tags=68%, list=55%, signal=150%
	HALLMARK_REACTIVE_OXYGEN_SPECIES_PATHWAY	HALLMARK_REACTIVE_OXYGEN_SPECIES_PATHWAY		47	0.227312	1.83198	0.0179283	0.0200026	0.292	12414	tags=94%, list=71%, signal=321%
	HALLMARK_INTERFERON_ALPHA_RESPONSE	HALLMARK_INTERFERON_ALPHA_RESPONSE		95	0.157102	1.79379	0.0154143	0.0233805	0.341	2054	tags=27%, list=12%, signal=31%
	HALLMARK_TGF_BETA_SIGNALING	HALLMARK_TGF_BETA_SIGNALING		52	0.208709	1.7911	0.0194175	0.0231505	0.352	2415	tags=35%, list=14%, signal=40%
	HALLMARK_UV_RESPONSE_DN	HALLMARK_UV_RESPONSE_DN		139	0.119905	1.63677	0.037182	0.0467254	0.603	1946	tags=23%, list=11%, signal=26%
	HALLMARK_ESTROGEN_RESPONSE_LATE	HALLMARK_ESTROGEN_RESPONSE_LATE		173	0.0919944	1.37997	0.117886	0.141594	0.956	14488	tags=92%, list=83%, signal=529%
	HALLMARK_PI3K_AKT_MTOR_SIGNALING	HALLMARK_PI3K_AKT_MTOR_SIGNALING		95	0.114365	1.32057	0.141717	0.171751	0.98	2061	tags=23%, list=12%, signal=26%
	HALLMARK_MYOGENESIS	HALLMARK_MYOGENESIS		148	0.0938493	1.30492	0.15625	0.176055	0.986	12559	tags=81%, list=72%, signal=285%
	HALLMARK_GLYCOLYSIS	HALLMARK_GLYCOLYSIS		179	0.0738523	1.15616	0.250505	0.293998	0.999	14948	tags=93%, list=85%, signal=630%
	HALLMARK_COAGULATION	HALLMARK_COAGULATION		117	0.0892185	1.11091	0.331288	0.333973	1	14302	tags=91%, list=82%, signal=493%
	HALLMARK_APICAL_JUNCTION	HALLMARK_APICAL_JUNCTION		169	0.0496922	0.755447	0.774757	0.801268	1	691	tags=9%, list=4%, signal=9%
	HALLMARK_NOTCH_SIGNALING	HALLMARK_NOTCH_SIGNALING		31	0.0930124	0.609022	0.933735	0.93842	1	7406	tags=52%, list=42%, signal=89%
	HALLMARK_FATTY_ACID_METABOLISM	HALLMARK_FATTY_ACID_METABOLISM	Details ...	147	-0.215129	-3.10095	0	0	0	7696	tags=65%, list=44%, signal=116%
	HALLMARK_BILE_ACID_METABOLISM	HALLMARK_BILE_ACID_METABOLISM	Details ...	94	-0.253581	-2.84263	0	0.000265625	0.001	6757	tags=64%, list=39%, signal=103%
	HALLMARK_OXIDATIVE_PHOSPHORYLATION	HALLMARK_OXIDATIVE_PHOSPHORYLATION	Details ...	197	-0.147944	-2.39409	0	0.00234144	0.01	14052	tags=95%, list=80%, signal=476%
	HALLMARK_KRAS_SIGNALING_DN	HALLMARK_KRAS_SIGNALING_DN	Details ...	99	-0.188156	-2.17929	0.00193798	0.00694189	0.04	6272	tags=55%, list=36%, signal=85%
	HALLMARK_APICAL_SURFACE	HALLMARK_APICAL_SURFACE	Details ...	40	-0.285854	-2.15797	0	0.00638482	0.046	8572	tags=78%, list=49%, signal=152%
	HALLMARK_PROTEIN_SECRETION	HALLMARK_PROTEIN_SECRETION	Details ...	95	-0.148012	-1.67164	0.0191205	0.0884657	0.562	9398	tags=68%, list=54%, signal=147%
	HALLMARK_ADIPOGENESIS	HALLMARK_ADIPOGENESIS	Details ...	192	-0.101542	-1.64109	0.0446809	0.0886433	0.616	11459	tags=76%, list=65%, signal=216%
	HALLMARK_WNT_BETA_CATENIN_SIGNALING	HALLMARK_WNT_BETA_CATENIN_SIGNALING	Details ...	37	-0.222231	-1.6049	0.0342742	0.0917541	0.681	8417	tags=70%, list=48%, signal=135%
	HALLMARK_PEROXISOME	HALLMARK_PEROXISOME	Details ...	96	-0.133012	-1.55598	0.0613027	0.101682	0.759	11175	tags=77%, list=64%, signal=212%
	HALLMARK_PANCREAS_BETA_CELLS	HALLMARK_PANCREAS_BETA_CELLS	Details ...	21	-0.286049	-1.55165	0.0675676	0.0931085	0.762	8334	tags=76%, list=48%, signal=145%
	HALLMARK_XENOBIOTIC_METABOLISM	HALLMARK_XENOBIOTIC_METABOLISM	Details ...	174	-0.0998696	-1.54111	0.0480962	0.0882658	0.775	5914	tags=44%, list=34%, signal=65%
	HALLMARK_E2F_TARGETS	HALLMARK_E2F_TARGETS	Details ...	170	-0.0880055	-1.36681	0.11976	0.171921	0.96	7946	tags=54%, list=45%, signal=98%
	HALLMARK_MITOTIC_SPINDLE	HALLMARK_MITOTIC_SPINDLE	Details ...	185	-0.0875835	-1.35635	0.122	0.164726	0.964	5295	tags=39%, list=30%, signal=55%
	HALLMARK_SPERMATOGENESIS	HALLMARK_SPERMATOGENESIS	Details ...	70	-0.126771	-1.25028	0.178499	0.230795	0.995	6541	tags=50%, list=37%, signal=80%
	HALLMARK_HEDGEHOG_SIGNALING	HALLMARK_HEDGEHOG_SIGNALING	Details ...	32	-0.174273	-1.19194	0.210216	0.265264	0.999	7347	tags=59%, list=42%, signal=102%
	HALLMARK_HEME_METABOLISM	HALLMARK_HEME_METABOLISM	Details ...	171	-0.0763504	-1.17564	0.240891	0.264515	0.999	3897	tags=30%, list=22%, signal=38%
	HALLMARK_ANGIOGENESIS	HALLMARK_ANGIOGENESIS	Details ...	33	-0.12687	-0.870717	0.612836	0.611899	1	7330	tags=55%, list=42%, signal=94%
	De Haan et al Pre Vs 6h RBC-NMP Gene Set Enrichment against the Hallmarks datasaet
	NAME	GS<br> follow link to MSigDB	GS DETAILS	SIZE	ES	NES	NOM p-val	FDR q-val	FWER p-val	RANK AT MAX	LEADING EDGE
	HALLMARK_TNFA_SIGNALING_VIA_NFKB	HALLMARK_TNFA_SIGNALING_VIA_NFKB	Details ...	197	0.670745	10.6614	0	0	0	3218	tags=87%, list=21%, signal=109%
	HALLMARK_INFLAMMATORY_RESPONSE	HALLMARK_INFLAMMATORY_RESPONSE	Details ...	174	0.491969	7.2539	0	0	0	3451	tags=71%, list=23%, signal=91%
	HALLMARK_INTERFERON_GAMMA_RESPONSE	HALLMARK_INTERFERON_GAMMA_RESPONSE	Details ...	189	0.34017	5.35982	0	0	0	6739	tags=78%, list=44%, signal=138%
	HALLMARK_ALLOGRAFT_REJECTION	HALLMARK_ALLOGRAFT_REJECTION	Details ...	155	0.302952	4.37177	0	0	0	4479	tags=59%, list=29%, signal=83%
	HALLMARK_IL2_STAT5_SIGNALING	HALLMARK_IL2_STAT5_SIGNALING	Details ...	181	0.266876	4.21848	0	0	0	4320	tags=55%, list=28%, signal=75%
	HALLMARK_IL6_JAK_STAT3_SIGNALING	HALLMARK_IL6_JAK_STAT3_SIGNALING	Details ...	79	0.383379	4.01964	0	0	0	4029	tags=65%, list=26%, signal=87%
	HALLMARK_EPITHELIAL_MESENCHYMAL_TRANSITION	HALLMARK_EPITHELIAL_MESENCHYMAL_TRANSITION	Details ...	192	0.238923	3.92102	0	0	0	7603	tags=73%, list=50%, signal=145%
	HALLMARK_G2M_CHECKPOINT	HALLMARK_G2M_CHECKPOINT	Details ...	165	0.238978	3.56413	0	0	0	9244	tags=84%, list=61%, signal=211%
	HALLMARK_TGF_BETA_SIGNALING	HALLMARK_TGF_BETA_SIGNALING	Details ...	52	0.417033	3.51163	0	0	0	4220	tags=69%, list=28%, signal=95%
	HALLMARK_MYC_TARGETS_V2	HALLMARK_MYC_TARGETS_V2	Details ...	56	0.3832	3.33629	0	0	0	5616	tags=75%, list=37%, signal=118%
	HALLMARK_KRAS_SIGNALING_UP	HALLMARK_KRAS_SIGNALING_UP	Details ...	180	0.216186	3.29772	0	0	0	3859	tags=47%, list=25%, signal=62%
	HALLMARK_MTORC1_SIGNALING	HALLMARK_MTORC1_SIGNALING	Details ...	193	0.201803	3.23947	0	0	0	5654	tags=57%, list=37%, signal=89%
	HALLMARK_INTERFERON_ALPHA_RESPONSE	HALLMARK_INTERFERON_ALPHA_RESPONSE	Details ...	96	0.278681	3.23593	0	0	0	6739	tags=72%, list=44%, signal=128%
	HALLMARK_HYPOXIA	HALLMARK_HYPOXIA	Details ...	182	0.198565	3.11848	0	0	0	6729	tags=64%, list=44%, signal=113%
	HALLMARK_COMPLEMENT	HALLMARK_COMPLEMENT	Details ...	177	0.199611	3.11446	0	0	0	3798	tags=45%, list=25%, signal=59%
	HALLMARK_ESTROGEN_RESPONSE_EARLY	HALLMARK_ESTROGEN_RESPONSE_EARLY	Details ...	181	0.193917	3.03801	0	0	0	3987	tags=45%, list=26%, signal=61%
	HALLMARK_ANDROGEN_RESPONSE	HALLMARK_ANDROGEN_RESPONSE	Details ...	95	0.263609	3.01857	0	0	0	5798	tags=64%, list=38%, signal=103%
	HALLMARK_APOPTOSIS	HALLMARK_APOPTOSIS	Details ...	152	0.208302	2.97937	0	0	0	2674	tags=38%, list=18%, signal=46%
	HALLMARK_MYC_TARGETS_V1	HALLMARK_MYC_TARGETS_V1	Details ...	197	0.179469	2.9494	0	0	0	7131	tags=64%, list=47%, signal=119%
	HALLMARK_P53_PATHWAY	HALLMARK_P53_PATHWAY	Details ...	187	0.182359	2.90868	0	0	0	3859	tags=43%, list=25%, signal=57%
	HALLMARK_UNFOLDED_PROTEIN_RESPONSE	HALLMARK_UNFOLDED_PROTEIN_RESPONSE		111	0.225106	2.76607	0	0.000138355	0.002	6760	tags=67%, list=44%, signal=119%
	HALLMARK_UV_RESPONSE_UP	HALLMARK_UV_RESPONSE_UP		143	0.191484	2.70289	0	0.000132066	0.002	3506	tags=42%, list=23%, signal=54%
	HALLMARK_CHOLESTEROL_HOMEOSTASIS	HALLMARK_CHOLESTEROL_HOMEOSTASIS		72	0.216402	2.2236	0.00397614	0.00130678	0.023	5824	tags=60%, list=38%, signal=96%
	HALLMARK_MITOTIC_SPINDLE	HALLMARK_MITOTIC_SPINDLE		179	0.139242	2.21989	0.00203252	0.00125233	0.023	4462	tags=43%, list=29%, signal=60%
	HALLMARK_UV_RESPONSE_DN	HALLMARK_UV_RESPONSE_DN		139	0.162124	2.18669	0.00201207	0.00190624	0.035	2487	tags=32%, list=16%, signal=38%
	HALLMARK_ESTROGEN_RESPONSE_LATE	HALLMARK_ESTROGEN_RESPONSE_LATE		176	0.122395	1.84551	0.00959693	0.0170873	0.286	3614	tags=36%, list=24%, signal=46%
	HALLMARK_APICAL_JUNCTION	HALLMARK_APICAL_JUNCTION		175	0.108638	1.66843	0.0366795	0.039371	0.551	6119	tags=51%, list=40%, signal=84%
	HALLMARK_E2F_TARGETS	HALLMARK_E2F_TARGETS		172	0.0979005	1.49669	0.0563674	0.0863689	0.847	10141	tags=76%, list=66%, signal=225%
	HALLMARK_PI3K_AKT_MTOR_SIGNALING	HALLMARK_PI3K_AKT_MTOR_SIGNALING		94	0.127841	1.49216	0.0635246	0.0852947	0.852	3254	tags=34%, list=21%, signal=43%
	HALLMARK_NOTCH_SIGNALING	HALLMARK_NOTCH_SIGNALING		31	0.167293	1.10951	0.330544	0.353169	1	1881	tags=29%, list=12%, signal=33%
	HALLMARK_HEDGEHOG_SIGNALING	HALLMARK_HEDGEHOG_SIGNALING		34	0.149644	1.02839	0.38247	0.441986	1	862	tags=21%, list=6%, signal=22%
	HALLMARK_ANGIOGENESIS	HALLMARK_ANGIOGENESIS		33	0.146803	1.01271	0.444227	0.449316	1	5623	tags=52%, list=37%, signal=81%
	HALLMARK_WNT_BETA_CATENIN_SIGNALING	HALLMARK_WNT_BETA_CATENIN_SIGNALING		38	0.140138	1.01196	0.419483	0.436957	1	1881	tags=26%, list=12%, signal=30%
	HALLMARK_COAGULATION	HALLMARK_COAGULATION		114	0.0758954	0.945676	0.524752	0.507538	1	1660	tags=18%, list=11%, signal=21%
	HALLMARK_OXIDATIVE_PHOSPHORYLATION	HALLMARK_OXIDATIVE_PHOSPHORYLATION	Details ...	198	-0.463789	-7.64428	0	0	0	5345	tags=81%, list=35%, signal=123%
	HALLMARK_FATTY_ACID_METABOLISM	HALLMARK_FATTY_ACID_METABOLISM	Details ...	146	-0.308804	-4.36049	0	0	0	5157	tags=64%, list=34%, signal=96%
	HALLMARK_ADIPOGENESIS	HALLMARK_ADIPOGENESIS	Details ...	191	-0.234916	-3.71653	0	0	0	4529	tags=53%, list=30%, signal=74%
	HALLMARK_BILE_ACID_METABOLISM	HALLMARK_BILE_ACID_METABOLISM	Details ...	96	-0.246448	-2.82049	0	0.0002	0.001	6594	tags=68%, list=43%, signal=119%
	HALLMARK_PEROXISOME	HALLMARK_PEROXISOME	Details ...	95	-0.167487	-1.91718	0.00596422	0.0259682	0.187	5812	tags=55%, list=38%, signal=88%
	HALLMARK_XENOBIOTIC_METABOLISM	HALLMARK_XENOBIOTIC_METABOLISM	Details ...	177	-0.106939	-1.65641	0.0460653	0.0905126	0.562	4594	tags=41%, list=30%, signal=58%
	HALLMARK_PANCREAS_BETA_CELLS	HALLMARK_PANCREAS_BETA_CELLS	Details ...	19	-0.302832	-1.59197	0.0584795	0.104471	0.676	3416	tags=53%, list=22%, signal=68%
	HALLMARK_KRAS_SIGNALING_DN	HALLMARK_KRAS_SIGNALING_DN	Details ...	104	-0.107535	-1.29383	0.170431	0.323063	0.986	3799	tags=36%, list=25%, signal=47%
	HALLMARK_REACTIVE_OXYGEN_SPECIES_PATHWAY	HALLMARK_REACTIVE_OXYGEN_SPECIES_PATHWAY	Details ...	47	-0.158792	-1.27042	0.170588	0.314221	0.99	3753	tags=40%, list=25%, signal=53%
	HALLMARK_SPERMATOGENESIS	HALLMARK_SPERMATOGENESIS	Details ...	71	-0.123161	-1.22499	0.224742	0.333994	0.996	7155	tags=59%, list=47%, signal=111%
	HALLMARK_APICAL_SURFACE	HALLMARK_APICAL_SURFACE	Details ...	40	-0.160549	-1.21091	0.229445	0.321076	0.996	4423	tags=45%, list=29%, signal=63%
	HALLMARK_HEME_METABOLISM	HALLMARK_HEME_METABOLISM	Details ...	168	-0.0752362	-1.1317	0.268293	0.389706	1	1136	tags=15%, list=7%, signal=16%
	HALLMARK_GLYCOLYSIS	HALLMARK_GLYCOLYSIS	Details ...	177	-0.0708148	-1.08431	0.351812	0.42024	1	4363	tags=36%, list=29%, signal=49%
	HALLMARK_DNA_REPAIR	HALLMARK_DNA_REPAIR	Details ...	145	-0.0605947	-0.846661	0.63983	0.73879	1	11079	tags=79%, list=73%, signal=284%
	HALLMARK_PROTEIN_SECRETION	HALLMARK_PROTEIN_SECRETION	Details ...	95	-0.0631301	-0.730847	0.815891	0.862367	1	12372	tags=87%, list=81%, signal=459%
	HALLMARK_MYOGENESIS	HALLMARK_MYOGENESIS	Details ...	161	-0.0479933	-0.69232	0.830928	0.855119	1	9036	tags=64%, list=59%, signal=155%
